# Detection of serotonin and serotonin related gene reveals unique roles in human intestinal epithelial development

**DOI:** 10.1101/2025.11.27.690965

**Authors:** Long Phan, Lauren Smith, Kristin M. Milano, Weihong Gu, Madison S. Strine, Harvey J. Kliman, Liza Konnikova

## Abstract

Although 95% of serotonin in the human body is produced in the gastrointestinal tract, most prior research work has focused on the brain. Despite its abundance in the gut, serotonin’s role in early intestinal development remains poorly understood. Here we show that serotonin is detected in both the small intestine and large intestine as early as 14-15 weeks gestational age. Using single-cell transcriptomics with histological validation, we generated a spatiotemporal atlas of serotonin and serotonin-related genes in the human gut from first trimester to late adulthood. The serotonin synthesis gene, *TPH1*, was exclusively expressed in enteroendocrine cells at all time points analyzed, with the highest expression in the second trimester. The serotonin reuptake gene, *SLC6A4*, was largely restricted to mature absorptive enterocytes and increased post-natally. Serotonin receptors also displayed distinct cellular and developmental expression patterns. HTR1E was confined to the first trimester during highly proliferative stage. HTR4 was enriched for in crypt regions, suggesting a role in proliferation for serotonin. Finally, HTR3E was associated with tuft cells throughout development. Together, these findings reveal the dynamic, cell-type-specific regulation of serotonin in the developing human gut, suggesting its importance in early intestinal development, and provide a framework to study its roles in intestinal development and diseases.
