## Supplemental figures and tables for "Detection of serotonin and serotonin related gene reveals unique roles in human intestinal epithelial development": Supplement Table 1-2.xlsx

### Sheet: Data source
Table S1. Samples used in the study. Demographics and allocation of samples used in the study.
sample ID	Donor.name	Diagnosis	Age/Post ception weeks		Region.unify	Fraction	Gender	Region	biopsy collection method	X10X	Data resources	ref
4918STDY7333456	T036	Pediatric healthy	4		Ileum	SC-EPCAMP	M	Small Intestine	colonoscopy	3'	E-MTAB-8901	Elmentaite et al., 2020
4918STDY7702680	T110POS	Pediatric healthy	4		Ileum	SC-EPCAMP	M	Small Intestine	colonoscopy	3'	E-MTAB-8901	Elmentaite et al., 2020
4918STDY7844899	T161	Pediatric healthy	4		Ileum	SC-EPCAMP	M	Small Intestine	colonoscopy	3'	E-MTAB-8901	Elmentaite et al., 2020
4918STDY7447825	T057	Pediatric healthy	6		Ileum	SC-EPCAMP	M	Small Intestine	colonoscopy	3'	E-MTAB-8901	Elmentaite et al., 2020
4918STDY7923744	T182	Pediatric healthy	9		Ileum	SC-EPCAMP	M	Small Intestine	colonoscopy	3'	E-MTAB-8901	Elmentaite et al., 2020
4918STDY7389431	T044	Pediatric healthy	10		Ileum	SC-EPCAMP	F	Small Intestine	colonoscopy	3'	E-MTAB-8901	Elmentaite et al., 2020
4918STDY7274839	T024	Pediatric healthy	12		Ileum	SC-EPCAMP	F	Small Intestine	colonoscopy	3'	E-MTAB-8901	Elmentaite et al., 2020
4918STDY7962470	T197	Pediatric Crohn Disease	9		Ileum	SC-EPCAMP	M	Small Intestine	colonoscopy	3'	E-MTAB-8901	Elmentaite et al., 2020
4918STDY7844898	T160	Pediatric healthy	10		Ileum	SC-EPCAMP	F	Small Intestine	colonoscopy	3'	E-MTAB-8901	Elmentaite et al., 2020
4918STDY7901096	T176	Pediatric Crohn Disease	11		Ileum	SC-EPCAMP	M	Small Intestine	colonoscopy	3'	E-MTAB-8901	Elmentaite et al., 2020
4918STDY7273965	T019	Pediatric Crohn Disease	12		Ileum	SC-EPCAMP	M	Small Intestine	colonoscopy	3'	E-MTAB-8901	Elmentaite et al., 2020
4918STDY7982703	T202	Pediatric Crohn Disease	12		Ileum	SC-EPCAMP	F	Small Intestine	colonoscopy	3'	E-MTAB-8901	Elmentaite et al., 2020
4918STDY7273964	T017	Pediatric Crohn Disease	13		Ileum	SC-EPCAMP	M	Small Intestine	colonoscopy	3'	E-MTAB-8901	Elmentaite et al., 2020
4918STDY7933270	T189	Pediatric Crohn Disease	13		Ileum	SC-EPCAMP	F	Small Intestine	colonoscopy	3'	E-MTAB-8901	Elmentaite et al., 2020
4918STDY7982702	T203	Pediatric Crohn Disease	14		Ileum	SC-EPCAMP	M	Small Intestine	colonoscopy	3'	E-MTAB-8901	Elmentaite et al., 2020
4918STDY7702679	T110NEG	Pediatric healthy	4		Ileum	SC-EPCAMN	M	Small Intestine	colonoscopy	3'	E-MTAB-8901	Elmentaite et al., 2020
4918STDY7714149	T036NEG	Pediatric healthy	4		Ileum	SC-EPCAMN	M	Small Intestine	colonoscopy	3'	E-MTAB-8901	Elmentaite et al., 2020
4918STDY7714150	T036POS	Pediatric healthy	4		Ileum	SC-EPCAMP	M	Small Intestine	colonoscopy	3'	E-MTAB-8901	Elmentaite et al., 2020
Human_colon_16S8000511	A32 (411C)	Healthy adult	25-30		Colon	SC-45N	M	Large Intestine		5'	E-MTAB-9543	Elmentaite et al., 2021
Human_colon_16S8001903	A32 (411C)	Healthy adult	25-30		Colon	SC-45P	M	Large Intestine		5'	E-MTAB-9543	Elmentaite et al., 2021
Human_colon_16S8123909	A32 (411C)	Healthy adult	25-30		Appendix	SC-45N	M	Appendix		5'	E-MTAB-9543	Elmentaite et al., 2021
Human_colon_16S8159192	A32 (411C)	Healthy adult	25-30		Appendix	SC-45P	M	Appendix		5'	E-MTAB-9543	Elmentaite et al., 2021
Human_colon_16S8159194	A32 (411C)	Healthy adult	25-30		MLN	SC	M	lymph node		5'	E-MTAB-9543	Elmentaite et al., 2021
Human_colon_16S8123908	A32 (411C)	Healthy adult	25-30		Colon	SC-45N	M	Large Intestine		5'	E-MTAB-9543	Elmentaite et al., 2021
Human_colon_16S8159191	A32 (411C)	Healthy adult	25-30		Colon	SC-45P	M	Large Intestine		5'	E-MTAB-9543	Elmentaite et al., 2021
Human_colon_16S8123910	A32 (411C)	Healthy adult	25-30		Colon	SC-45N	M	Large Intestine		5'	E-MTAB-9543	Elmentaite et al., 2021
Human_colon_16S8159193	A32 (411C)	Healthy adult	25-30		Colon	SC-45P	M	Large Intestine		5'	E-MTAB-9543	Elmentaite et al., 2021
Human_colon_16S8000513	A32 (411C)	Healthy adult	25-30		Ileum	SC-45N	M	Small Intestine		5'	E-MTAB-9543	Elmentaite et al., 2021
Human_colon_16S8001905	A32 (411C)	Healthy adult	25-30		Ileum	SC-45P	M	Small Intestine		5'	E-MTAB-9543	Elmentaite et al., 2021
Human_colon_16S8000515	A32 (411C)	Healthy adult	25-30		Ileum	SC-45N	M	Small Intestine		5'	E-MTAB-9543	Elmentaite et al., 2021
Human_colon_16S8001907	A32 (411C)	Healthy adult	25-30		Ileum	SC-45P	M	Small Intestine		5'	E-MTAB-9543	Elmentaite et al., 2021
Human_colon_16S8001863	A34 (417C)	Healthy adult	65-70		Colon	SC-45P	M	Large Intestine		5'	E-MTAB-9543	Elmentaite et al., 2021
Human_colon_16S8000471	A34 (417C)	Healthy adult	65-70		Colon	SC-45N	M	Large Intestine		5'	E-MTAB-9543	Elmentaite et al., 2021
Human_colon_16S8001865	A34 (417C)	Healthy adult	65-70		Colon	SC-45P	M	Large Intestine		5'	E-MTAB-9543	Elmentaite et al., 2021
Human_colon_16S8000473	A34 (417C)	Healthy adult	65-70		Colon	SC-45N	M	Large Intestine		5'	E-MTAB-9543	Elmentaite et al., 2021
Human_colon_16S8001867	A34 (417C)	Healthy adult	65-70		Colon	SC-45P	M	Large Intestine		5'	E-MTAB-9543	Elmentaite et al., 2021
Human_colon_16S8000475	A34 (417C)	Healthy adult	65-70		Colon	SC-45N	M	Large Intestine		5'	E-MTAB-9543	Elmentaite et al., 2021
Human_colon_16S8001869	A34 (417C)	Healthy adult	65-70		Colon	SC-45P	M	Large Intestine		5'	E-MTAB-9543	Elmentaite et al., 2021
Human_colon_16S8000477	A34 (417C)	Healthy adult	65-70		Colon	SC-45N	M	Large Intestine		5'	E-MTAB-9543	Elmentaite et al., 2021
Human_colon_16S8001871	A34 (417C)	Healthy adult	65-70		Colon	SC-45P	M	Large Intestine		5'	E-MTAB-9543	Elmentaite et al., 2021
Human_colon_16S8000479	A34 (417C)	Healthy adult	65-70		Colon	SC-45N	M	Large Intestine		5'	E-MTAB-9543	Elmentaite et al., 2021
Human_colon_16S8001873	A34 (417C)	Healthy adult	65-70		Rectum	SC-45P	M	Rectum		5'	E-MTAB-9543	Elmentaite et al., 2021
Human_colon_16S8000481	A34 (417C)	Healthy adult	65-70		Rectum	SC-45N	M	Rectum		5'	E-MTAB-9543	Elmentaite et al., 2021
Human_colon_16S8001875	A34 (417C)	Healthy adult	65-70		Appendix	SC-45P	M	Appendix		5'	E-MTAB-9543	Elmentaite et al., 2021
Human_colon_16S8000483	A34 (417C)	Healthy adult	65-70		Appendix	SC-45N	M	Appendix		5'	E-MTAB-9543	Elmentaite et al., 2021
Human_colon_16S8000484	A34 (417C)	Healthy adult	65-70		MLN	SC	M	lymph node		5'	E-MTAB-9543	Elmentaite et al., 2021
Human_colon_16S8001878	A34 (417C)	Healthy adult	65-70		Duodenum-Jejunum	SC-45N	M	Small Intestine		5'	E-MTAB-9543	Elmentaite et al., 2021
Human_colon_16S8001879	A34 (417C)	Healthy adult	65-70		Duodenum-Jejunum	SC-45P	M	Small Intestine		5'	E-MTAB-9543	Elmentaite et al., 2021
Human_colon_16S8000487	A34 (417C)	Healthy adult	65-70		Duodenum-Jejunum	SC-45N	M	Small Intestine		5'	E-MTAB-9543	Elmentaite et al., 2021
Human_colon_16S8001881	A34 (417C)	Healthy adult	65-70		Duodenum-Jejunum	SC-45P	M	Small Intestine		5'	E-MTAB-9543	Elmentaite et al., 2021
Human_colon_16S8000489	A34 (417C)	Healthy adult	65-70		Duodenum-Jejunum	SC-45N	M	Small Intestine		5'	E-MTAB-9543	Elmentaite et al., 2021
Human_colon_16S8001883	A34 (417C)	Healthy adult	65-70		Ileum	SC-45P	M	Small Intestine		5'	E-MTAB-9543	Elmentaite et al., 2021
Human_colon_16S8000491	A34 (417C)	Healthy adult	65-70		Ileum	SC-45N	M	Small Intestine		5'	E-MTAB-9543	Elmentaite et al., 2021
Human_colon_16S8001885	A34 (417C)	Healthy adult	65-70		Ileum	SC-45P	M	Small Intestine		5'	E-MTAB-9543	Elmentaite et al., 2021
Human_colon_16S8000493	A34 (417C)	Healthy adult	65-70		Ileum	SC-45N	M	Small Intestine		5'	E-MTAB-9543	Elmentaite et al., 2021
Human_colon_16S8123916	A39 (440C)	Healthy adult	45-50		Colon	SC	M	Large Intestine		5'	E-MTAB-9543	Elmentaite et al., 2021
Human_colon_16S8123918	A39 (440C)	Healthy adult	45-50		Colon	SC	M	Large Intestine		5'	E-MTAB-9543	Elmentaite et al., 2021
Human_colon_16S8123917	A39 (440C)	Healthy adult	45-50		Colon	SC	M	Large Intestine		5'	E-MTAB-9543	Elmentaite et al., 2021
Human_colon_16S8123915	A39 (440C)	Healthy adult	45-50		Colon	SC	M	Large Intestine		5'	E-MTAB-9543	Elmentaite et al., 2021
Human_colon_16S8123920	A39 (440C)	Healthy adult	45-50		Colon	SC	M	Large Intestine		5'	E-MTAB-9543	Elmentaite et al., 2021
Human_colon_16S8123912	A39 (440C)	Healthy adult	45-50		Ileum	SC	M	Small Intestine		5'	E-MTAB-9543	Elmentaite et al., 2021
Human_colon_16S8123913	A39 (440C)	Healthy adult	45-50		Ileum	SC	M	Small Intestine		5'	E-MTAB-9543	Elmentaite et al., 2021
Human_colon_16S8123911	A39 (440C)	Healthy adult	45-50		Duodenum-Jejunum	SC	M	Small Intestine		5'	E-MTAB-9543	Elmentaite et al., 2021
Human_colon_16S8123919	A39 (440C)	Healthy adult	45-50		Appendix	SC	M	Appendix		5'	E-MTAB-9543	Elmentaite et al., 2021
Human_colon_16S8123921	A39 (440C)	Healthy adult	45-50		MLN	SC	M	lymph node		5'	E-MTAB-9543	Elmentaite et al., 2021
Human_colon_16S8002623	A38 (432C)	Healthy adult	60-65		Duodenum-Jejunum	SC	F	Small Intestine		5'	E-MTAB-9543	Elmentaite et al., 2021
Human_colon_16S8002624	A38 (432C)	Healthy adult	60-65		Colon	SC	F	Large Intestine		5'	E-MTAB-9543	Elmentaite et al., 2021
Human_colon_16S8002625	A38 (432C)	Healthy adult	60-65		Appendix	SC	F	Appendix		5'	E-MTAB-9543	Elmentaite et al., 2021
Human_colon_16S8002626	A38 (432C)	Healthy adult	60-65		Colon	SC-45P	F	Large Intestine		5'	E-MTAB-9543	Elmentaite et al., 2021
Human_colon_16S8002627	A38 (432C)	Healthy adult	60-65		Colon	SC-45N	F	Large Intestine		5'	E-MTAB-9543	Elmentaite et al., 2021
Human_colon_16S8002628	A38 (432C)	Healthy adult	60-65		Colon	SC	F	Large Intestine		5'	E-MTAB-9543	Elmentaite et al., 2021
Human_colon_16S8002629	A38 (432C)	Healthy adult	60-65		Colon	SC-45P	F	Large Intestine		5'	E-MTAB-9543	Elmentaite et al., 2021
Human_colon_16S8002630	A38 (432C)	Healthy adult	60-65		Colon	SC-45N	F	Large Intestine		5'	E-MTAB-9543	Elmentaite et al., 2021
Human_colon_16S8002566	A38 (432C)	Healthy adult	60-65		Colon	SC	F	Large Intestine		5'	E-MTAB-9543	Elmentaite et al., 2021
Human_colon_16S8002573	A38 (432C)	Healthy adult	60-65		Rectum	SC	F	Rectum		5'	E-MTAB-9543	Elmentaite et al., 2021
Human_colon_16S8002574	A38 (432C)	Healthy adult	60-65		MLN	SC	F	lymph node		5'	E-MTAB-9543	Elmentaite et al., 2021
Human_colon_16S8002581	A38 (432C)	Healthy adult	60-65		Duodenum-Jejunum	SC	F	Small Intestine		5'	E-MTAB-9543	Elmentaite et al., 2021
Human_colon_16S8002582	A38 (432C)	Healthy adult	60-65		Duodenum-Jejunum	SC	F	Small Intestine		5'	E-MTAB-9543	Elmentaite et al., 2021
Human_colon_16S8117831	A26 (386C)	Healthy adult	70-75		Colon	SC	F	Large Intestine		5'	E-MTAB-9543	Elmentaite et al., 2021
Human_colon_16S8117829	A26 (386C)	Healthy adult	70-75		Colon	SC	F	Large Intestine		5'	E-MTAB-9543	Elmentaite et al., 2021
Human_colon_16S8117830	A26 (386C)	Healthy adult	70-75		Colon	SC	F	Large Intestine		5'	E-MTAB-9543	Elmentaite et al., 2021
Human_colon_16S8117828	A26 (386C)	Healthy adult	70-75		MLN	SC	F	lymph node		5'	E-MTAB-9543	Elmentaite et al., 2021
Human_colon_16S8159182	F72	fetal	16Wk		Duodenum-Jejunum	SC	F	Small Intestine		5'	E-MTAB-9533	Elmentaite et al., 2021
Human_colon_16S8159183	F72	fetal	16Wk		Ileum	SC	F	Small Intestine		5'	E-MTAB-9533	Elmentaite et al., 2021
Human_colon_16S8159184	F72	fetal	16Wk		Ileum	SC	F	Small Intestine		5'	E-MTAB-9533	Elmentaite et al., 2021
Human_colon_16S8159185	F72	fetal	16Wk		Colon	SC	F	Large Intestine		5'	E-MTAB-9533	Elmentaite et al., 2021
Human_colon_16S8159186	F72	fetal	16Wk		MLN	SC	F	lymph node		5'	E-MTAB-9533	Elmentaite et al., 2021
Human_colon_16S8159187	F73	fetal	15Wk		Duodenum-Jejunum	SC	F	Small Intestine		5'	E-MTAB-9533	Elmentaite et al., 2021
Human_colon_16S8159188	F73	fetal	15Wk		Ileum	SC	F	Small Intestine		5'	E-MTAB-9533	Elmentaite et al., 2021
Human_colon_16S8159189	F73	fetal	15Wk		Ileum	SC	F	Small Intestine		5'	E-MTAB-9533	Elmentaite et al., 2021
Human_colon_16S8159190	F73	fetal	15Wk		Colon	SC	F	Large Intestine		5'	E-MTAB-9533	Elmentaite et al., 2021
FCA_gut8015057	F78	fetal	17Wk		Duodenum-Jejunum	SC	M	Small Intestine		5'	E-MTAB-9536	Elmentaite et al., 2021
FCA_gut8015058	F78	fetal	17Wk		Ileum	SC	M	Small Intestine		5'	E-MTAB-9536	Elmentaite et al., 2021
FCA_gut8015059	F78	fetal	17Wk		Ileum	SC	M	Small Intestine		5'	E-MTAB-9536	Elmentaite et al., 2021
FCA_gut8015060	F78	fetal	17Wk		Colon	SC	M	Large Intestine		5'	E-MTAB-9536	Elmentaite et al., 2021
FCA_gut8015061	F78	fetal	17Wk		MLN	SC	M	lymph node		5'	E-MTAB-9536	Elmentaite et al., 2021
Human_colon_16S7985389	F66	fetal	15Wk		Ileum	SC	M	Small Intestine		3'	E-MTAB-9536	Elmentaite et al., 2021
Human_colon_16S7985390	F66	fetal	15Wk		Ileum	SC	M	Small Intestine		3'	E-MTAB-9536	Elmentaite et al., 2021
Human_colon_16S7985391	F66	fetal	15Wk		Duodenum-Jejunum	SC	M	Small Intestine		3'	E-MTAB-9536	Elmentaite et al., 2021
Human_colon_16S7985392	F66	fetal	15Wk		Colon	SC	M	Large Intestine		3'	E-MTAB-9536	Elmentaite et al., 2021
Human_colon_16S7985393	F67	fetal	12Wk		Duodenum-Jejunum	SC	F	Small Intestine		3'	E-MTAB-9536	Elmentaite et al., 2021
Human_colon_16S7985394	F67	fetal	12Wk		Ileum	SC	F	Small Intestine		3'	E-MTAB-9536	Elmentaite et al., 2021
Human_colon_16S7985395	F67	fetal	12Wk		Colon	SC	F	Large Intestine		3'	E-MTAB-9536	Elmentaite et al., 2021
FCA_gut9456313	BRC2258	fetal	11.1Wk		Duodenum-Jejunum	SC	M	Small Intestine		5'	E-MTAB-9536	Elmentaite et al., 2021
FCA_gut9456316	BRC2258	fetal	11.1Wk		Ileum	SC	M	Small Intestine		5'	E-MTAB-9536	Elmentaite et al., 2021
FCA_gut9456319	BRC2258	fetal	11.1Wk		Ileum	SC	M	Small Intestine		5'	E-MTAB-9536	Elmentaite et al., 2021
FCA_gut9456322	BRC2258	fetal	11.1Wk		Colon	SC	M	Large Intestine		5'	E-MTAB-9536	Elmentaite et al., 2021
FCA_gut9456326	BRC2259	fetal	7.4Wk		Duodenum-Jejunum	SC	F	Small Intestine		5'	E-MTAB-9536	Elmentaite et al., 2021
4918STDY7321513	BRC2029	fetal	6.1Wk		Duodenum-Jejunum	SC	F	Small Intestine		3'	E-MTAB-8901	Elmentaite et al., 2020
4918STDY7321514	BRC2029	fetal	6.1Wk		Ileum	SC	F	Small Intestine		3'	E-MTAB-8901	Elmentaite et al., 2020
4918STDY7321515	BRC2029	fetal	6.1Wk		Colon	SC	F	Large Intestine		3'	E-MTAB-8901	Elmentaite et al., 2020
4918STDY7317585	BRC2026	fetal	8.4Wk		Duodenum-Jejunum	SC	F	Small Intestine		3'	E-MTAB-8901	Elmentaite et al., 2020
4918STDY7317586	BRC2026	fetal	8.4Wk		Ileum	SC	F	Small Intestine		3'	E-MTAB-8901	Elmentaite et al., 2020
4918STDY7317587	BRC2026	fetal	8.4Wk		Colon	SC	F	Large Intestine		3'	E-MTAB-8901	Elmentaite et al., 2020
4918STDY7421297	BRC2043	fetal	10.2Wk		Duodenum-Jejunum	SC-EPCAMP	M	Small Intestine		3'	E-MTAB-8901	Elmentaite et al., 2020
4918STDY7421298	BRC2043	fetal	10.2Wk		Ileum	SC-EPCAMP	M	Small Intestine		3'	E-MTAB-8901	Elmentaite et al., 2020
4918STDY7421299	BRC2043	fetal	10.2Wk		Colon	SC-EPCAMP	M	Large Intestine		3'	E-MTAB-8901	Elmentaite et al., 2020
4918STDY7426904	BRC2046	fetal	6.7Wk		Duodenum-Jejunum	SC-EPCAMP	M	Small Intestine		3'	E-MTAB-8901	Elmentaite et al., 2020
4918STDY7426905	BRC2046	fetal	6.7Wk		Ileum	SC-EPCAMP	M	Small Intestine		3'	E-MTAB-8901	Elmentaite et al., 2020
4918STDY7426906	BRC2046	fetal	6.7Wk		Colon	SC-EPCAMP	M	Large Intestine		3'	E-MTAB-8901	Elmentaite et al., 2020
4918STDY7426907	BRC2049	fetal	6.9Wk		Duodenum-Jejunum	SC-EPCAMP	M	Small Intestine		3'	E-MTAB-8901	Elmentaite et al., 2020
4918STDY7426908	BRC2049	fetal	6.9Wk		Ileum	SC-EPCAMP	M	Small Intestine		3'	E-MTAB-8901	Elmentaite et al., 2020
4918STDY7426909	BRC2049	fetal	6.9Wk		Colon	SC-EPCAMP	M	Large Intestine		3'	E-MTAB-8901	Elmentaite et al., 2020
4918STDY7693757	BRC2121	fetal	9.2Wk		Duodenum-Jejunum	SC-EPCAMP	M	Small Intestine		3'	E-MTAB-8901	Elmentaite et al., 2020
4918STDY7693758	BRC2121	fetal	9.2Wk		Ileum	SC-EPCAMP	M	Small Intestine		3'	E-MTAB-8901	Elmentaite et al., 2020
4918STDY7693759	BRC2121	fetal	9.2Wk		Colon	SC-EPCAMP	M	Large Intestine		3'	E-MTAB-8901	Elmentaite et al., 2020
4918STDY7693760	BRC2119	fetal	7.9Wk		Duodenum-Jejunum	SC-EPCAMP	F	Small Intestine		3'	E-MTAB-8901	Elmentaite et al., 2020
4918STDY7693761	BRC2119	fetal	7.9Wk		Ileum	SC-EPCAMP	F	Small Intestine		3'	E-MTAB-8901	Elmentaite et al., 2020
4918STDY7693762	BRC2119	fetal	7.9Wk		Colon	SC-EPCAMP	F	Large Intestine		3'	E-MTAB-8901	Elmentaite et al., 2020
4918STDY7693763	BRC2121	fetal	9.2Wk		Duodenum-Jejunum	SC-EPCAMN	M	Small Intestine		3'	E-MTAB-8901	Elmentaite et al., 2020
4918STDY7717783	BRC2133	fetal	9.9Wk		Duodenum-Jejunum	SC-EPCAMP	F	Small Intestine		3'	E-MTAB-8901	Elmentaite et al., 2020
4918STDY7717784	BRC2133	fetal	9.9Wk		Ileum	SC-EPCAMP	F	Small Intestine		3'	E-MTAB-8901	Elmentaite et al., 2020
4918STDY7717785	BRC2133	fetal	9.9Wk		Colon	SC-EPCAMP	F	Large Intestine		3'	E-MTAB-8901	Elmentaite et al., 2020
4918STDY7717787	BRC2133	fetal	9.9Wk		Duodenum-Jejunum	SC-EPCAMN	F	Small Intestine		3'	E-MTAB-8901	Elmentaite et al., 2020
4918STDY7717788	BRC2133	fetal	9.9Wk		Ileum	SC-EPCAMN	F	Small Intestine		3'	E-MTAB-8901	Elmentaite et al., 2020
4918STDY7717789	BRC2133	fetal	9.9Wk		Colon	SC-EPCAMN	F	Large Intestine		3'	E-MTAB-8901	Elmentaite et al., 2020
4918STDY7718972	BRC2134	fetal	10Wk		Duodenum-Jejunum	SC-EPCAMN	M	Small Intestine		3'	E-MTAB-8901	Elmentaite et al., 2020
4918STDY7718973	BRC2134	fetal	10Wk		Ileum	SC-EPCAMN	M	Small Intestine		3'	E-MTAB-8901	Elmentaite et al., 2020
4918STDY7718974	BRC2134	fetal	10Wk		Colon	SC-EPCAMN	M	Large Intestine		3'	E-MTAB-8901	Elmentaite et al., 2020
4918STDY7718975	BRC2134	fetal	10Wk		Duodenum-Jejunum	SC-EPCAMP	M	Small Intestine		3'	E-MTAB-8901	Elmentaite et al., 2020
4918STDY7718976	BRC2134	fetal	10Wk		Ileum	SC-EPCAMP	M	Small Intestine		3'	E-MTAB-8901	Elmentaite et al., 2020
4918STDY7718977	BRC2134	fetal	10Wk		Colon	SC-EPCAMP	M	Large Intestine		3'	E-MTAB-8901	Elmentaite et al., 2020
WTDAtest7844020	A33 (414C)	Healthy adult	50-55		Ileum	SC-45P	M	Small Intestine		3'	E-MTAB-8901	Elmentaite et al., 2021
WTDAtest7844022	A33 (414C)	Healthy adult	50-55		Duodenum-Jejunum	SC-45P	M	Small Intestine		3'	E-MTAB-8901	Elmentaite et al., 2021
WTDAtest7844024	A33 (414C)	Healthy adult	50-55		Colon	SC-45P	M	Large Intestine		3'	E-MTAB-8901	Elmentaite et al., 2021
WTDAtest7844026	A33 (414C)	Healthy adult	50-55		Colon	SC-45P	M	Large Intestine		3'	E-MTAB-8901	Elmentaite et al., 2021
WTDAtest7844027	A33 (414C)	Healthy adult	50-55		Colon	SC-45N	M	Large Intestine		3'	E-MTAB-8901	Elmentaite et al., 2021
WTDAtest7844029	A33 (414C)	Healthy adult	50-55		Colon	SC-45N	M	Large Intestine		3'	E-MTAB-8901	Elmentaite et al., 2021
WTDAtest7844030	A33 (414C)	Healthy adult	50-55		MLN	SC	M	lymph node		3'	E-MTAB-8901	Elmentaite et al., 2021
WTDAtest7844013	A33 (414C)	Healthy adult	50-55		Appendix	SC-45P	M	Appendix		3'	E-MTAB-8901	Elmentaite et al., 2021
WTDAtest7844015	A33 (414C)	Healthy adult	50-55		Rectum	SC-45P	M	Rectum		3'	E-MTAB-8901	Elmentaite et al., 2021
WTDAtest7844016	A33 (414C)	Healthy adult	50-55		Rectum	SC-45N	M	Rectum		3'	E-MTAB-8901	Elmentaite et al., 2021
WTDAtest7844017	A33 (414C)	Healthy adult	50-55		Colon	SC-45P	M	Large Intestine		3'	E-MTAB-8901	Elmentaite et al., 2021
WTDAtest7844018	A33 (414C)	Healthy adult	50-55		Colon	SC-45N	M	Large Intestine		3'	E-MTAB-8901	Elmentaite et al., 2021
WTDAtest7844019	A33 (414C)	Healthy adult	50-55		Ileum	SC-45P	M	Small Intestine		3'	E-MTAB-8901	Elmentaite et al., 2021
WTDAtest7770716	A30 (398B)	Healthy adult	20-25		Colon	SC-45P	F	Large Intestine		3'	E-MTAB-8901	Elmentaite et al., 2021
WTDAtest7770717	A30 (398B)	Healthy adult	20-25		Colon	SC-45N	F	Large Intestine		3'	E-MTAB-8901	Elmentaite et al., 2021
WTDAtest7770718	A30 (398B)	Healthy adult	20-25		Colon	SC-45P	F	Large Intestine		3'	E-MTAB-8901	Elmentaite et al., 2021
WTDAtest7770719	A30 (398B)	Healthy adult	20-25		Colon	SC-45N	F	Large Intestine		3'	E-MTAB-8901	Elmentaite et al., 2021
Adult_HT-185_Adult_Duo		Healthy adult	45 year old		Duodenum		M	Small Intestine	biopsy	3'	E-MTAB-10187	Yu et al., 2021
Adult_HT-188_Adult_Duo		Healthy adult	50 year old		Duodenum		F	Small Intestine	biopsy	3'	E-MTAB-10187	Yu et al., 2021
HT-172_D127_Duodenum_1		fetal	18Wk	20Wk	Duodenum		F	Small Intestine		3'	E-MTAB-9489	Holloway et al., 2020a
HT-172_D127_Duodenum_2		fetal	18Wk	20Wk	Duodenum		F	Small Intestine		3'	E-MTAB-9489	Holloway et al., 2020a
HT-184_D85_Duodenum		fetal	12Wk	14Wk	Duodenum		M	Small Intestine		3'	E-MTAB-9363	Holloway et al., 2020b
HT-228_D101_Duodenum		fetal	14Wk	16Wk	Duodenum		M	Small Intestine		3'	E-MTAB-9489	Holloway et al., 2020a
HT-228_D101_Ileum		fetal	14Wk	16Wk	Ileum		M	Small Intestine		3'	E-MTAB-10187	Yu et al., 2021
HT-234_D80_Duodenum		fetal	11Wk	13Wk	Duodenum		M	Small Intestine		3'	E-MTAB-9489	Holloway et al., 2020a
HT-234_D80_Ileum		fetal	11Wk	13Wk	Ileum		M	Small Intestine		3'	E-MTAB-10187	Yu et al., 2021
HT-234_D80_Jejunum		fetal	11Wk	13Wk	Jejunum		M	Small Intestine		3'	E-MTAB-10187	Yu et al., 2021
HT-236_D132_Duodenum		fetal	19Wk	21Wk	Duodenum		F	Small Intestine		3'	E-MTAB-9489	Holloway et al., 2020a
HT-236_D132_Ileum		fetal	19Wk	21Wk	Ileum		F	Small Intestine		3'	E-MTAB-9363	Holloway et al., 2020b
HT-243_D47_Small-intestine		fetal	7Wk	9Wk	Small-intestine		M	Small Intestine		3'	E-MTAB-9489	Holloway et al., 2020a
HT-274_D72_Duodenum		fetal	10Wk	12Wk	Duodenum		F	Small Intestine		3'	E-MTAB-9489	Holloway et al., 2020a
1100A		fetal		21w	small intestine		unknown	Small Intestine		3'	GSE178088	Olaloye et al., 2021
1102		fetal		21w	small intestine		F	Small Intestine		3'	GSE178088	Olaloye et al., 2021
1130		fetal		23w	small intestine		F	Small Intestine		3'	https://doi.org/10.5281/zenodo.5457926	Egozi et al., 2021
1130_CD45 negative		fetal		23w	small intestine	SC-45N	F	Small Intestine		3'	https://doi.org/10.5281/zenodo.5457926	Egozi et al., 2021
1143		fetal		23w	small intestine		unknown	Small Intestine		3'	https://doi.org/10.5281/zenodo.5457926	Egozi et al., 2021
1143_CD45 negative		fetal		23w	small intestine	SC-45N	unknown	Small Intestine		3'	https://doi.org/10.5281/zenodo.5457926	Egozi et al., 2021
1127		neonatal, cystic fibrosis, meconium ileus	2 days	37Wk at birth	Ileum		F	Small Intestine		3'	GSE178088	Olaloye et al., 2021
1127_CD45 negative		neonatal, cystic fibrosis, meconium ileus	2 days	37Wk at birth	Ileum	SC-45N	F	Small Intestine		3'	https://doi.org/10.5281/zenodo.5813397	Egozi et al., 2023
1056		neonatal, Abdominal mass	14 days	34Wk at birth	small intestine		F	Small Intestine		3'	https://doi.org/10.5281/zenodo.5813397	Egozi et al., 2023
1056_CD45 negative		neonatal, Abdominal mass	14 days	34Wk at birth	small intestine	SC-45N	F	Small Intestine		3'	https://doi.org/10.5281/zenodo.5813397	Egozi et al., 2023
1212_CD45 positive		neonatal, Colon atresia, small bowel perforation	2 days	37Wk at birth	Ileum	SC-45P	F	Small Intestine		3'	https://doi.org/10.5281/zenodo.5813397	Egozi et al., 2023
1212_CD45 negative		neonatal, Colon atresia, small bowel perforation	2 days	37Wk at birth	Ileum	SC-45N	F	Small Intestine		3'	https://doi.org/10.5281/zenodo.5813397	Egozi et al., 2023
1214_CD45 positive		neonatal, ileal atresia	4 days	37Wk at birth	Ileum	SC-45P	F	Small Intestine		3'	https://doi.org/10.5281/zenodo.5813397	Egozi et al., 2023
1214_CD45 negative		neonatal, ileal atresia	4 days	37Wk at birth	Ileum	SC-45N	F	Small Intestine		3'	https://doi.org/10.5281/zenodo.5813397	Egozi et al., 2023
1082		neonatal, Meconium cyst	1 days	37Wk at birth	small intestine		M	Small Intestine		3'	https://doi.org/10.5281/zenodo.5813397	Egozi et al., 2023
1164		neonatal, gastroschisis	6 days	36Wk at birth	Jejunum		F	Small Intestine		3'	GSE178088	Olaloye et al., 2021
1164_CD45 negative		neonatal, gastroschisis	6 days	36Wk at birth	Jejunum	SC-45N	F	Small Intestine		3'	GSE178088	Olaloye et al., 2021
1074		neonatal, NEC	7 days	31Wk at birth	most likely ileum		M	Small Intestine		3'	GSE178088	Olaloye et al., 2021
1109		neonatal, NEC	5 days	39Wk at birth	Ileum		F	Small Intestine		3'	GSE178088	Olaloye et al., 2021
1155		neonatal, NEC	28 days	28Wk at birth	Ileum		F	Small Intestine		3'	https://doi.org/10.5281/zenodo.5813397	Egozi et al., 2023
1021		neonatal, NEC	42 days	25Wk at birth	Ileum		unkown	Small Intestine		3'	https://doi.org/10.5281/zenodo.5813397	Egozi et al., 2023
1095		neonatal, NEC	7 days	32Wk at birth	Ileum		M	Small Intestine		3'	https://doi.org/10.5281/zenodo.5813397	Egozi et al., 2023
1193		neonatal, NEC	21 days	26Wk at birth	Ileum		F	Small Intestine		3'	https://doi.org/10.5281/zenodo.5813397	Egozi et al., 2023

### Sheet: Cell counts
Tissue	Age Group	Cell #	Total Cell #
Appendix	Adult	6378	6378
Rectum	Adult	18430	18430
LI (Large Intestine)	First trim (Trimester) Fetal	43994	137045
	Second trim (Trimester) Fetal	29006
	Adult	64045
SI (Small Intestine)	First trim (Trimester) Fetal	129946	384587
	Second trim (Trimester) Fetal	140882
	Neonatal	21824
	Pediatric	56785
	Adult	35250
Lymph Node	Second trim (Trimester)	8174	19335
	Adult	11161
Total			565875
