## Supplemental figures and tables for "Detection of serotonin and serotonin related gene reveals unique roles in human intestinal epithelial development": Supplement Table 2.xlsx

### Sheet: Reagents
1. Antibodies
REAGENT	SOURCE	IDENTIFIER	DILUTION
Rabbit polyclonal anti-TPH1	Atlas antibodies	Cat# HPA022483	1:200
Rabbit polyclonal anti-serotonin	Millipore Sigma	Cat# S5545	1:8000
Mouse monoclonal anti-Chromogranin A	Invitrogen	Cat# MA5-13096	1:100
Rabbit monoclonal anti-E-cadherin	Cell Signaling Tech	Cat# 3195S	1:100
Mouse monoclonal anti-Ki-67	Millipore Sigma	Cat# MAB4190	1:200
Rabbit polyclonal anti-AVIL	Atlas antibodies	Cat# HPA058864	1:100
Rabbit polyclonal anti-HTR1E	Atlas antibodies	Cat# HPA004931	1:50
Rabbit polyclonal anti-HTR3E	Atlas antibodies	Cat# HPA049764	1:20
Rabbit polyclonal anti-HTR4	Atlas antibodies	Cat# HPA040591	1:100
Donkey anti-Rabbit IgG (H+L) Secondary, Alexa Fluor 647	Invitrogen	Cat# A32795	1:500
Donkey anti-Mouse IgG (H+L) Secondary, Alexa Fluor 488	Invitrogen	Cat# A21206	1:500
2. Other reagents and kits
REAGENT	SOURCE	IDENTIFIER
Tyramide Conjugates, Alexa Fluor 647	Invitrogen	Cat# B40958
RNAscope Probe Hs-LGR5	ACDBio	Cat# 311021
RNAscope Probe Hs-TPH1	ACDBio	Cat# 310691
RNAscope Probe Hs-SLC6A4	ACDBio	Cat# 604741-C3
Normal Horse Serum	Vector Laboratories	Cat# S-2000-20
DAPI	Invitrogen	Cat# D1306
Bovine Serum Albumin	Millipore Sigma	Cat# A9418
Mounting medium	Vector Laboratories	Cat# H-1900
Antigen Unmasking Solution, Citrate-Based	Vector Laboratories	Cat# H-3300-250
Dulbecco's phosphate-buffered saline	Gibco	Cat # 14190144
UltraPure DNase/RNase-Free Distilled Water	Invitrogen	Cat# 10977015
Hydrogen peroxide solution	Millipore Sigma	Cat# 216763
10x TBS	Bio-Rad	Cat# 1706435
HRP Goat Anti-Rabbit IgG Polymer Detection Kit	Vector Laboratories	Cat# MP7451
Trizma hydrochloride solution (Tris-HCl) 1M, pH 7.4	Millipore Sigma	Cat# T2194
RNAscope Multiplex Fluorescent Reagent Kit v2	Advanced Cell Diagnostics	Cat# 323100
EnVision+ HRP Rabbit DAB+	Agilent Technologies	Cat# K4011
